# Gut Microbiome Signatures of Yorkshire Terrier Enteropathy during Disease and Remission

**DOI:** 10.1101/2022.08.25.505284

**Authors:** Pavlos G. Doulidis, Alexandra I. Galler, Bela Hausmann, David Berry, Alexandro Rodríguez-Rojas, Iwan A. Burgener

## Abstract

The role of the gut microbiome in developing Inflammatory Bowel Disease (IBD) in humans and dogs has received attention in recent years. Evidence suggests that IBD is associated with alterations in gut microbial composition, but further research is needed in veterinary medicine. The impact of IBD treatment on the gut microbiome needs to be better understood, especially in a breed-specific form of IBD in Yorkshire Terriers known as Yorkshire Terrier Enteropathy (YTE). This study aimed to investigate the difference in gut microbiome composition between YTE dogs during disease and remission and healthy Yorkshire Terriers. Our results showed a significant increase in specific taxa such as *Clostridium sensu stricto* 1, *Escherichia-Shigella*, and *Streptococcus*, and a decrease in *Bacteroides, Prevotella, Alloprevotella*, and *Phascolarctobacterium* in YTE dogs compared to healthy controls. No significant difference was found between the microbiome of dogs in remission and those with active disease, suggesting that the gut microbiome is affected beyond clinical recovery.
