## Supplementary tables and figures for "Gut Microbiome Signatures of Yorkshire Terrier Enteropathy during Disease and Remission": Table S1.xlsx

### Sheet: Index
Sample No.	Age	Sex	Group	Therapy	Weight (kg)	CCECAI	Haematocrit%	Platels/µl	White blood cells/µL	Neutrophils/µl	Lymphocytes/µL	Neutrophils to Lymphocytes Ratio	Blood Urea Nitrogen mg/dl	Total Protein mg/dL	Albumin g/dL	Alubmin/Total Globulins	Bile Acids µmol/l	Lipase U/L	Total Calcium mmol/L	Magnesium mmol/L	Serum Electrophoresis	Vitamin B12 pg/ml	Urine Protein to Creatinine Ratio	Cortisol µg/dL
S24	7	fs	Control	none	4.5	0	44.6	288	6980	4285	1982	2.16196	42.3	5.9	3.46	1.4	3	90	2.49	0.83	NA	NA	0.14	NA
S25	5	m	Control	none	3.7	0	51.9	218	9010	6297	1919	3.2814	35.3	6.07	3.78	1.65	0	48	2.51	0.7	NA	NA	0.16	NA
S26	7	mn	Control	none	2.4	2	59.1	161	7250	4589	1696	2.70578	47.9	7.94	3.29	0.7	2	35	2.35	0.87	NA	NA	0.16	NA
S27	3	fs	Control	none	3.2	0	53.3	31	4880	2635	1395	1.88889	27.6	6.53	4.31	1.94	3	69	2.51	0.93	WNL	NA	0.06	NA
S28	9	m	Control	none	3.6	0	48.8	61	6990	3264	2544	1.28302	34	6.58	3.92	1.51	0	55	2.53	0.92	WNL	NA	0.42	NA
S29	9	f	Control	none	2	0	56.7	140	4390	1685	2212	0.761754	34.6	6.15	3.55	1.37	1	63	2.52	0.88	WNL	235	0.17	2.75
S30	9	f	Control	none	3.3	0	47.5	286	4530	3270	874	3.74142	31.6	6.06	3.49	1.36	8	101	2.4	0.86	WNL	508	0.18	1.47
S31	12	fs	Control	none	4.1	2	36.2	589	7190	4083	2538	1.60875	18.5	6.22	3.88	1.66	1	104	2.35	0.99	WNL	NA	0.19	NA
S32	14	mn	Control	none	3.5	1	47.6	238	9170	6877	1650	4.16788	91.3	5.72	3.45	1.52	20	162	2.48	1.09	WNL	NA	0.26	NA
S33	6	m	Control	none	2.3	2	58.3	14	10320	7079	2383	2.97063	33.4	6.78	4.19	1.62	0	189	2.77	0.77	WNL	NA	NA	NA
S34	7	m	Control	none/BARF (bones and raw food)	5.6	2	47.2	315	10410	5309	4434	1.19734	52.9	7.05	3.94	1.27	0	92	2.71	0.89	WNL	NA	0.27	NA
S35	7	f	Control	none	4	1	52	217	5200	2995	1778	1.68448	30.9	6.76	3.62	1.15	11	46	2.47	0.92	NA	NA	0.12	NA
S36	6	f	Control	none	2.1	0	46.3	175	6030	2653	2430	1.09177	30.7	6.36	3.63	1.33	36	141	2.44	0.9	WNL	NA	0.05	NA
S37	8	f	Control	none	3.4	0	52.8	159	6140	3444	2167	1.58929	28.9	6.45	3.64	1.3	16	104	2.59	0.92	WNL	NA	0.14	NA
S38	12	f	Control	none	4	2	58.5	173	8670	6407	1395	4.59283	51.8	7.17	3.8	1.13	10	260	2.75	0.89	WNL	NA	0.24	NA
S39	14	fs	Control	none	4.6	0	45.2	355	5110	2943	1686	1.74555	18.1	6.87	3.72	1.18	27	409	2.77	0.9	NA	NA	0.24	NA
S40	12	fs	Control	none	6.3	0	52.5	212	7100	4402	2108	2.08824	20	7.16	4.15	1.38	1	132	2.92	0.82	WNL	NA	0.17	NA
S41	4	m	Control	none	4.2	0	55.1	163	10190	7336	1732	4.23557	40.9	6.55	3.91	1.48	5	52	2.59	0.89	WNL	NA	0.1	NA
S42	4	m	Control	none	4.9	0	55	152	10710	7132	2731	2.6115	34.4	7.11	4.3	1.53	18	98	2.68	0.92	WNL	NA	0.1	NA
S43	6	fs	Control	none	7	3	58.8	158	8610	5717	1420	4.02606	34.5	7.02	3.91	1.26	0	119	2.67	0.83	WNL	NA	0.11	NA
S44	6	mn	Control	none	8.6	1	51.8	187	6490	4718	1259	3.74742	26.9	6.7	4.14	1.62	0	136	2.63	0.7	WNL	NA	0.1	NA
S45	5	fs	Control	none	2.03	1	58.8	144	8220	4759	2646	1.79856	49.4	6.23	3.91	1.69	1	73	2.52	0.78	WNL	NA	0.11	NA
S46	7	fs	Control	none	2.3	1	51.1	104	5610	2990	2047	1.46067	37.3	5.37	3.33	1.63	3	154	2.31	0.79	WNL	NA	0.19	NA
S47	9	mn	Control	none	4.2	2	52.1	270	7650	5408	1216	4.44737	13.7	6.65	4.11	1.62	0	145	2.74	0.73	A2 high	NA	0.33	NA
S48	13	mn	Control	none	2.8	0	50.8	199	6140	3874	1682	2.30321	59.4	7.19	3.51	0.95	54	135	2.51	0.81	WNL	NA	0.84	NA
S49	11	mn	Control	none	2.6	1	59.1	96	5420	3403	1495	2.27625	49.2	6.81	3.58	1.11	12	96	2.41	0.86	WNL	NA	0.3	NA
S2	7	fs	Remission	diet A	2.82	1	52.9	186	7670	5069	1986	2.55237	25.5	7.13	3.4	0.9	21	234	2.62	21	WNL	1001	NA	NA
S5	6	fs	Remission	diet B	3.8	3	40.8	213	8300	5162	2365	2.18266	25	5.89	3.67	1.65	1	110	2.32	0.85	WNL	808	NA	NA
S7	7	fs	Remission	diet B	2.8	1	48.8	201	8310	5576	2168	2.57196	24.9	6.29	3.7	1.43	1	104	2.62	0.78	WNL	879	NA	NA
S9	5	f	Remission	diet B	3.9	2	46.7	130	6960	4885	1336	3.65644	22	5.41	3.12	1.36	1	130	2.28	0.77	A2 high	489	NA	NA
S11	7	f	Remission	diet B	4	3	40.4	386	11310	7113	2714	2.62085	27.4	5.88	3.34	1.31	2	67	2.52	0.67	WNL	1001	NA	NA
S13	5	fs	Remission	diet B	4.12	2	45.3	500	9270	6396	2085	3.06763	18.9	6.36	2.81	0.79	4	261	2.64	0.86	WNL	1001	NA	NA
S15	5	f	Remission	diet B	2.74	1	44.3	222	7370	4495	1805	2.4903	22.8	6.35	3.43	1.17	0	95	2.45	0.72	WNL	1001	NA	NA
S17	7	m	Remission	diet B	2.33	3	41.6	350	14190	7776	5250	1.48114	34.6	4.8	2.82	1.42	0	88	2.31	0.56	WNL	439	NA	NA
S20	8	f	Remission	diet B	3	2	54.4	36	3810	2819	613	4.59869	20.8	6.26	3.47	1.24	33	156	2.53	0.97	WNL	1001	NA	NA
S22	5	mn	Remission	diet B	2.1	2	52.2	223	5720	3958	1332	2.97147	37.9	5.85	3.28	1.28	6	198	2.43	0.72	WNL	1001	NA	NA
S4	6	fs	YTE	diet B	3.4	6	44.2	252	7410	4394	2437	1.80304	29.5	6.37	3.88	1.55	0	125	2.49	0.83	WNL	533	0.09	1.67
S6	7	fs	YTE	diet B	2.5	12	53.2	33	10320	8307	1001	8.2987	49.5	6.13	3.96	1.82	1	92	2.54	0.85	WNL	843	0.16	8.47
S8	5	f	YTE	diet B	3.98	6	50.4	87	5950	4343	773	5.61837	25.7	5.4	2.89	1.15	1	83	2.4	0.78	WNL	-	NA	NA
S10	7	f	YTE	diet B	3.98	13	52	226	12740	7949	3083	2.57833	43.8	5.55	3.43	1.62	1	107	2.57	0.76	WNL	305	0.13	2.71
S12	5	fs	YTE	diet B	3.6	13	47.2	969	48110	41711	3127	13.339	34.6	3.72	1.37	0.58	4	1673	0.88	0.48	WNL	755	1.3	9.97
S14	5	f	YTE	diet B	2.46	7	47.3	285	9980	6167	2544	2.42414	27.6	6.7	3.6	1.16	1	768	2.44	0.82	WNL	910	0.18	1.46
S16	7	m	YTE	diet B	2.34	10	45.7	374	16310	9329	5496	1.69742	46.6	5.26	3.15	1.49	5	153	2.39	0.81	WNL	1001	0.33	1.57
S18	7	mn	YTE	diet B	7	10	50	137	7390	4833	1939	2.49252	25.5	6.9	3.68	1.14	2	NA	2.28	0.74	WNL	174	0.08	NA
S19	8	f	YTE	diet B	3	11	48.9	137	6500	4335	1176	3.68622	2.6	5.78	2.8	0.84	0	204	2.49	0.86	WNL	1001	0.43	1.39
S21	5	mn	YTE	diet B	2.2	12	51.9	205	4520	2603	1396	1.86461	110.1	5.79	3.53	1.56	3	100	2.3	0.85	WNL	191	0.19	4.83
S23	2	f	YTE	diet A/B	2.2	13	42.4	367	7020	3559	2169	1.64085	60.8	5.52	3.22	1.4	1	44	2.36	0.74	WNL	857	0.07	2.33
S3	2	mn	YTE	diet B	4.5	5	55	127	6010	2974	2578	1.15361	44	6.34	4.46	2.37	55	99	2.7	0.82	B2 low	588	0.07	3.34
S1	7	fs	YTE	diet A	2.73	11	52.9	206	9040	6535	1654	3.95103	37.9	7.3	3.65	1	28	199	2.57	0.87	WNL	726	0.53	2.58
green	YTE	Yorkshire Terrier Enteropathy
red	Remission
blue	Control
WNL	within normal limit
NA	not avaliable

### Sheet: KGWtest
Control	4.5
Control	3.7
Control	2.4
Control	3.2
Control	3.6
Control	2
Control	3.3
Control	4.1
Control	3.5
Control	2.3
Control	5.6
Control	4
Control	2.1
Control	3.4
Control	4
Control	4.6
Control	6.3
Control	4.2
Control	4.9
Control	7
Control	8.6
Control	2.03
Control	2.3								mean	sd
Control	4.2								KGW
Control	2.8							control	3.89346	1.60556
Control	2.6							remission	3.161	0.733643
								YTE	3.01462	0.790997
Remission	2.82
Remission	3.8
remission	2.8
Remission	3.9
Remission	4
Remission	4.12
Remission	2.74
Remission	2.33
Remission	3
Remission	2.1
YTE	3.4
YTE	2.5
YTE	3.98
YTE	2.46
YTE	2.34
YTE	2.2
YTE	2.2
YTE	4.5
YTE	2.73
YTE	3.6
YTE	3
YTE	3.98
YTE	2.3
