## Supplementary tables and figures for "Gut Microbiome Signatures of Yorkshire Terrier Enteropathy during Disease and Remission": Table S2.xlsx

### Sheet: Bacterial classification 
Sequence_ID	Domain	Phylum	Class	Order	Family	Genus
ASV_11b_5ap	Bacteria	Bacteroidota	Bacteroidia
ASV_15g_fr4	Bacteria	Firmicutes	Negativicutes	Veillonellales-Selenomonadales	Veillonellaceae	Allisonella
ASV_17k_91i	Bacteria	Bacteroidota	Bacteroidia	Bacteroidales	Bacteroidaceae	Bacteroides
ASV_1cl_sn0	Bacteria	Firmicutes	Bacilli	Erysipelotrichales	Erysipelotrichaceae	Faecalicoccus
ASV_1d5_j5m	Bacteria	Firmicutes	Clostridia	Oscillospirales	Oscillospiraceae	Flavonifractor
ASV_1g1_ask	Bacteria	Proteobacteria	Gammaproteobacteria	Enterobacterales
ASV_1gr_514	Bacteria	Bacteroidota	Bacteroidia	Bacteroidales	Bacteroidaceae	Bacteroides
ASV_1ia_neb	Bacteria	Fusobacteriota	Fusobacteriia	Fusobacteriales	Fusobacteriaceae	Fusobacterium
ASV_1lf_a6v	Bacteria	Fusobacteriota	Fusobacteriia	Fusobacteriales	Fusobacteriaceae	Fusobacterium
ASV_1oe_lo4	Bacteria	Firmicutes	Clostridia	Clostridiales	Clostridiaceae	Clostridium sensu stricto 1
ASV_1qs_f5w	Bacteria	Firmicutes	Clostridia	Lachnospirales	Lachnospiraceae	Lachnoclostridium
ASV_1rx_gqy	Bacteria	Firmicutes	Bacilli	Lactobacillales	Enterococcaceae	Enterococcus
ASV_1uo_lwx	Archaea	Crenarchaeota	Nitrososphaeria	Nitrososphaerales	Nitrososphaeraceae
ASV_1v0_7ja	Bacteria	Firmicutes	Bacilli	Erysipelotrichales	Erysipelatoclostridiaceae	Candidatus Stoquefichus
ASV_1wu_i68	Bacteria	Fusobacteriota	Fusobacteriia	Fusobacteriales	Fusobacteriaceae	Fusobacterium
ASV_1zn_3lz	Bacteria	Actinobacteriota	Coriobacteriia	Coriobacteriales	Eggerthellaceae	Slackia
ASV_21q_ad5	Bacteria	Firmicutes	Clostridia	Clostridiales	Clostridiaceae	Clostridium sensu stricto 1
ASV_269_d1x	Bacteria	Fusobacteriota	Fusobacteriia	Fusobacteriales	Fusobacteriaceae	Fusobacterium
ASV_272_cj3	Bacteria	Firmicutes	Clostridia	Oscillospirales	Ruminococcaceae	Angelakisella
ASV_272_kbu	Bacteria	Firmicutes	Bacilli	Erysipelotrichales	Erysipelotrichaceae
ASV_295_6s0	Bacteria	Fusobacteriota	Fusobacteriia	Fusobacteriales	Fusobacteriaceae	Fusobacterium
ASV_29q_zi4	Bacteria	Firmicutes	Clostridia	Peptostreptococcales-Tissierellales	Peptostreptococcaceae	Peptostreptococcus
ASV_2a2_9sc	Bacteria	Deferribacterota	Deferribacteres	Deferribacterales	Deferribacteraceae	Mucispirillum
ASV_2cv_vc7	Bacteria	Fusobacteriota	Fusobacteriia	Fusobacteriales	Fusobacteriaceae	Fusobacterium
ASV_2d8_kb8	Bacteria	Fusobacteriota	Fusobacteriia	Fusobacteriales	Fusobacteriaceae	Fusobacterium
ASV_2hq_q06	Bacteria	Firmicutes	Clostridia	Peptostreptococcales-Tissierellales	Family XI	W5053
ASV_2i6_pyk	Bacteria	Firmicutes	Clostridia	Lachnospirales	Lachnospiraceae	[Ruminococcus] gnavus group
ASV_2jt_rqg	Bacteria	Proteobacteria	Alphaproteobacteria	Rhizobiales	Devosiaceae	Devosia
ASV_2m8_xr9	Bacteria	Firmicutes	Clostridia	Lachnospirales	Lachnospiraceae	Blautia
ASV_2nj_cf8	Bacteria	Firmicutes	Clostridia	Clostridiales	Clostridiaceae	Candidatus Arthromitus
ASV_2on_ofu	Bacteria	Firmicutes	Clostridia	Lachnospirales	Lachnospiraceae	Lachnoclostridium
ASV_2ow_nbm	Bacteria	Bacteroidota	Bacteroidia	Sphingobacteriales	Sphingobacteriaceae	Pedobacter
ASV_2sv_tke	Bacteria	Actinobacteriota	Actinobacteria	Bifidobacteriales	Bifidobacteriaceae	Bifidobacterium
ASV_2y3_2aq	Bacteria	Actinobacteriota	Actinobacteria	Actinomycetales	Actinomycetaceae	Actinomyces
ASV_30m_gme	Bacteria	Firmicutes	Bacilli	Lactobacillales	Streptococcaceae	Streptococcus
ASV_30o_zyb	Bacteria	Firmicutes	Clostridia	Oscillospirales	Butyricicoccaceae	Butyricicoccus
ASV_323_4cc	Bacteria	Firmicutes	Clostridia	Lachnospirales	Lachnospiraceae	Tuzzerella
ASV_32r_wn2	Bacteria	Proteobacteria	Gammaproteobacteria	Burkholderiales	Sutterellaceae	Sutterella
ASV_33q_bw0	Bacteria	Firmicutes	Clostridia	Peptococcales	Peptococcaceae	Peptococcus
ASV_36k_3fc	Bacteria	Proteobacteria	Gammaproteobacteria	Enterobacterales	Morganellaceae	Morganella
ASV_3dp_m1l	Bacteria	Firmicutes	Clostridia	Lachnospirales	Lachnospiraceae	[Ruminococcus] gauvreauii group
ASV_3el_ebu	Bacteria	Firmicutes	Clostridia	Oscillospirales	Ruminococcaceae	Subdoligranulum
ASV_3eo_yzl	Bacteria	Firmicutes	Bacilli	Erysipelotrichales	Erysipelotrichaceae	Turicibacter
ASV_3km_j2n	Bacteria	Firmicutes	Clostridia	Clostridia UCG-014
ASV_3nr_5sn	Bacteria	Bacteroidota	Bacteroidia	Bacteroidales	Bacteroidaceae	Bacteroides
ASV_3or_60k	Bacteria	Firmicutes
ASV_3qn_yca	Bacteria	Firmicutes	Clostridia	Lachnospirales	Lachnospiraceae	Lachnoclostridium
ASV_3xj_a85	Bacteria	Firmicutes	Clostridia	Lachnospirales	Lachnospiraceae	Blautia
ASV_3zc_nta	Bacteria	Firmicutes	Clostridia	Lachnospirales	Lachnospiraceae	Lachnoclostridium
ASV_42a_jom	Bacteria	Firmicutes	Bacilli	Erysipelotrichales	Erysipelotrichaceae	Faecalitalea
ASV_43b_kb4	Bacteria	Firmicutes	Clostridia	Oscillospirales	Ruminococcaceae	Incertae Sedis
ASV_43u_o08	Bacteria	Firmicutes	Clostridia	Clostridiales	Clostridiaceae	Clostridium sensu stricto 1
ASV_44k_3s5	Bacteria	Firmicutes	Clostridia	Oscillospirales	Oscillospiraceae	Colidextribacter
ASV_45b_oqq	Bacteria	Firmicutes	Clostridia	Lachnospirales	Lachnospiraceae	[Ruminococcus] torques group
ASV_45m_crk	Bacteria	Fusobacteriota	Fusobacteriia	Fusobacteriales	Fusobacteriaceae	Fusobacterium
ASV_48z_roc	Bacteria	Firmicutes	Clostridia	Lachnospirales	Lachnospiraceae	Blautia
ASV_49e_0lm	Bacteria	Firmicutes	Clostridia	Clostridiales	Clostridiaceae	Clostridium sensu stricto 1
ASV_4a5_di0	Bacteria	Bacteroidota	Bacteroidia	Bacteroidales	Bacteroidaceae	Bacteroides
ASV_4cs_64r	Bacteria	Firmicutes	Bacilli	Lactobacillales	Streptococcaceae	Streptococcus
ASV_4gb_9vo	Bacteria	Firmicutes	Clostridia	Lachnospirales	Lachnospiraceae
ASV_4hz_i5f	Bacteria	Proteobacteria	Gammaproteobacteria	Enterobacterales	Enterobacteriaceae	Citrobacter
ASV_4kh_iap	Bacteria	Bacteroidota	Bacteroidia	Bacteroidales	Bacteroidaceae	Bacteroides
ASV_4ne_f90	Bacteria	Firmicutes	Clostridia	Lachnospirales	Lachnospiraceae	Tuzzerella
ASV_4ri_741	Bacteria	Firmicutes	Clostridia	Lachnospirales	Lachnospiraceae
ASV_4uk_zhy	Bacteria	Firmicutes	Negativicutes	Veillonellales-Selenomonadales	Veillonellaceae	Megasphaera
ASV_4x0_5u8	Bacteria	Bacteroidota	Bacteroidia	Bacteroidales	Rikenellaceae	Alistipes
ASV_4xf_4xe	Bacteria	Firmicutes	Clostridia	Lachnospirales	Lachnospiraceae	Roseburia
ASV_4xu_e30	Bacteria	Actinobacteriota	Actinobacteria	Corynebacteriales	Corynebacteriaceae	Corynebacterium
ASV_4xx_sac	Bacteria	Firmicutes	Clostridia	Clostridiales	Clostridiaceae	Clostridium sensu stricto 1
ASV_4yp_vm5	Bacteria	Firmicutes	Clostridia	Peptostreptococcales-Tissierellales	Peptostreptococcaceae	Romboutsia
ASV_509_ebd	Bacteria	Actinobacteriota	Actinobacteria	Corynebacteriales	Corynebacteriaceae	Corynebacterium
ASV_51g_z55	Bacteria	Firmicutes	Negativicutes	Acidaminococcales	Acidaminococcaceae	Phascolarctobacterium
ASV_547_9us	Bacteria	Firmicutes	Negativicutes	Veillonellales-Selenomonadales	Veillonellaceae	Megasphaera
ASV_54f_3pq	Bacteria	Bacteroidota	Bacteroidia	Bacteroidales
ASV_592_i0k	Bacteria	Firmicutes	Clostridia	Oscillospirales	Ruminococcaceae	Negativibacillus
ASV_5a8_wgv	Bacteria	Firmicutes	Negativicutes	Veillonellales-Selenomonadales	Selenomonadaceae	Megamonas
ASV_5bz_5s4	Bacteria	Firmicutes	Bacilli	Lactobacillales	Streptococcaceae	Streptococcus
ASV_5c1_05q	Bacteria	Firmicutes	Bacilli	Erysipelotrichales	Erysipelotrichaceae	Solobacterium
ASV_5ee_8v9	Bacteria	Firmicutes	Clostridia	Peptostreptococcales-Tissierellales	Peptostreptococcaceae	Terrisporobacter
ASV_5g0_ajo	Bacteria	Firmicutes	Negativicutes	Veillonellales-Selenomonadales	Veillonellaceae
ASV_5ht_eti	Bacteria	Firmicutes	Clostridia	Lachnospirales	Lachnospiraceae	[Ruminococcus] torques group
ASV_5id_78o	Bacteria	Firmicutes	Clostridia	Lachnospirales	Lachnospiraceae	Blautia
ASV_5l3_m8d	Bacteria	Firmicutes	Clostridia	Peptostreptococcales-Tissierellales	Peptostreptococcaceae	Peptoclostridium
ASV_5mv_f1m	Bacteria	Bacteroidota	Bacteroidia	Bacteroidales	Bacteroidaceae	Bacteroides
ASV_5pb_ouk	Bacteria	Firmicutes	Clostridia	Lachnospirales	Lachnospiraceae
ASV_5pe_np2	Bacteria	Firmicutes	Bacilli	Lactobacillales	Streptococcaceae	Streptococcus
ASV_5u2_vme	Bacteria	Fusobacteriota	Fusobacteriia	Fusobacteriales	Fusobacteriaceae	Fusobacterium
ASV_5uk_vwn	Bacteria	Firmicutes	Bacilli	Erysipelotrichales	Erysipelotrichaceae	Holdemanella
ASV_5ww_oo5	Bacteria	Firmicutes	Bacilli	Erysipelotrichales	Erysipelotrichaceae
ASV_5xa_c4x	Bacteria	Proteobacteria	Gammaproteobacteria	Burkholderiales	Sutterellaceae	Sutterella
ASV_5zv_6l0	Bacteria	Firmicutes	Clostridia	Lachnospirales	Lachnospiraceae
ASV_5zv_qag	Bacteria	Firmicutes	Clostridia	Lachnospirales	Lachnospiraceae
ASV_5zz_alk	Bacteria	Firmicutes	Negativicutes	Veillonellales-Selenomonadales	Selenomonadaceae	Megamonas
ASV_62e_4r2	Bacteria	Firmicutes	Clostridia	Oscillospirales	Ruminococcaceae	Fournierella
ASV_637_qmt	Bacteria	Firmicutes	Clostridia	Oscillospirales	Ruminococcaceae	Caproiciproducens
ASV_63x_dml	Bacteria	Firmicutes	Clostridia	Lachnospirales	Lachnospiraceae	Sellimonas
ASV_65n_233	Bacteria	Firmicutes	Clostridia	Lachnospirales	Lachnospiraceae	[Ruminococcus] torques group
ASV_67k_izw	Bacteria	Bacteroidota	Bacteroidia	Bacteroidales	Bacteroidaceae	Bacteroides
ASV_6ck_kak	Bacteria	Actinobacteriota	Actinobacteria	Micrococcales	Microbacteriaceae	Leucobacter
ASV_6ir_dnx	Archaea	Euryarchaeota	Methanobacteria	Methanobacteriales	Methanobacteriaceae	Methanobrevibacter
ASV_6iy_dfk	Bacteria	Firmicutes	Bacilli	Lactobacillales	Lactobacillaceae	Leuconostoc
ASV_6p2_tcv	Bacteria	Firmicutes	Clostridia	Lachnospirales	Lachnospiraceae	Lachnoclostridium
ASV_6vo_2zw	Bacteria	Actinobacteriota	Coriobacteriia	Coriobacteriales	Coriobacteriaceae	Collinsella
ASV_6yy_m2v	Bacteria	Bacteroidota	Bacteroidia	Bacteroidales	Bacteroidaceae	Bacteroides
ASV_71c_0yq	Bacteria	Campylobacterota	Campylobacteria	Campylobacterales	Helicobacteraceae	Helicobacter
ASV_71w_7js	Bacteria	Firmicutes	Bacilli	Lactobacillales	Streptococcaceae	Streptococcus
ASV_747_oei	Bacteria	Bacteroidota	Bacteroidia	Bacteroidales	Bacteroidaceae	Bacteroides
ASV_76f_9w6	Bacteria	Firmicutes	Clostridia	Clostridiales	Clostridiaceae	Clostridium sensu stricto 1
ASV_772_el1	Bacteria	Bacteroidota	Bacteroidia	Bacteroidales	Bacteroidaceae	Bacteroides
ASV_79w_gg3	Bacteria	Bacteroidota	Bacteroidia	Bacteroidales	Rikenellaceae	Alistipes
ASV_7by_axx	Bacteria	Bacteroidota	Bacteroidia	Bacteroidales	Marinifilaceae	Butyricimonas
ASV_7c6_yi4	Bacteria	Firmicutes	Negativicutes	Acidaminococcales	Acidaminococcaceae	Phascolarctobacterium
ASV_7ct_bn0	Bacteria	Bacteroidota	Bacteroidia	Bacteroidales	Bacteroidaceae	Bacteroides
ASV_7fo_lpk	Bacteria	Firmicutes	Clostridia	Clostridiales	Clostridiaceae
ASV_7j8_103	Bacteria	Firmicutes	Bacilli	Lactobacillales	Lactobacillaceae	Ligilactobacillus
ASV_7ju_1iz	Bacteria	Fusobacteriota	Fusobacteriia	Fusobacteriales	Fusobacteriaceae	Fusobacterium
ASV_7nk_i8h	Bacteria	Firmicutes	Clostridia	Peptostreptococcales-Tissierellales	Anaerovoracaceae	[Eubacterium] saphenum group
ASV_7pd_hpo	Bacteria	Bacteroidota	Bacteroidia	Flavobacteriales	Weeksellaceae	Chryseobacterium
ASV_7pn_t9c	Bacteria	Fusobacteriota	Fusobacteriia	Fusobacteriales	Fusobacteriaceae	Fusobacterium
ASV_7sc_uz3	Bacteria	Firmicutes	Bacilli	Erysipelotrichales	Erysipelotrichaceae	Faecalitalea
ASV_7uw_ce8	Bacteria	Firmicutes	Bacilli	Lactobacillales	Streptococcaceae	Streptococcus
ASV_7yi_0cm	Bacteria	Firmicutes	Bacilli	Lactobacillales	Lactobacillaceae	Lactobacillus
ASV_7z3_wd4	Bacteria	Firmicutes	Bacilli	Erysipelotrichales	Erysipelotrichaceae	Allobaculum
ASV_85g_fdl	Bacteria	Firmicutes	Clostridia	Clostridiales	Clostridiaceae	Clostridium sensu stricto 1
ASV_877_aoy	Bacteria	Firmicutes	Bacilli	Erysipelotrichales	Erysipelatoclostridiaceae	Erysipelatoclostridium
ASV_883_h6i	Bacteria	Firmicutes	Bacilli	Erysipelotrichales	Erysipelotrichaceae	[Clostridium] innocuum group
ASV_8b4_flg	Bacteria	Actinobacteriota	Actinobacteria	Bifidobacteriales	Bifidobacteriaceae	Bifidobacterium
ASV_8ba_3iq	Bacteria	Desulfobacterota	Desulfovibrionia	Desulfovibrionales	Desulfovibrionaceae	Bilophila
ASV_8bf_mkr	Bacteria	Proteobacteria	Gammaproteobacteria	Enterobacterales	Succinivibrionaceae	Succinivibrio
ASV_8cy_fxa	Bacteria	Proteobacteria	Gammaproteobacteria	Enterobacterales	Enterobacteriaceae	Aquamonas
ASV_8er_ld9	Bacteria	Firmicutes	Clostridia	Peptostreptococcales-Tissierellales	Peptostreptococcaceae	Romboutsia
ASV_8hz_x2d	Bacteria	Proteobacteria	Gammaproteobacteria	Enterobacterales	Morganellaceae	Proteus
ASV_8js_edy	Bacteria	Firmicutes	Clostridia	Lachnospirales	Lachnospiraceae	Sellimonas
ASV_8kq_89c	Bacteria	Patescibacteria	Saccharimonadia	Saccharimonadales	Saccharimonadaceae	TM7x
ASV_8lk_5oq	Bacteria	Fusobacteriota	Fusobacteriia	Fusobacteriales	Fusobacteriaceae
ASV_8o4_lvz	Bacteria	Firmicutes	Clostridia	Lachnospirales	Lachnospiraceae	[Ruminococcus] gnavus group
ASV_8pa_eb9	Bacteria	Proteobacteria	Gammaproteobacteria	Enterobacterales	Enterobacteriaceae	Yokenella
ASV_8rn_pr8	Bacteria	Actinobacteriota	Actinobacteria	Actinomycetales	Actinomycetaceae	Actinomyces
ASV_8ro_t7z	Bacteria	Firmicutes	Clostridia	Lachnospirales	Lachnospiraceae	Epulopiscium
ASV_8xd_gha	Bacteria	Fusobacteriota	Fusobacteriia	Fusobacteriales	Fusobacteriaceae	Fusobacterium
ASV_8zr_i46	Bacteria	Firmicutes	Bacilli	Erysipelotrichales
ASV_939_s87	Bacteria	Firmicutes	Negativicutes	Veillonellales-Selenomonadales	Selenomonadaceae	Megamonas
ASV_954_8wr	Bacteria
ASV_96o_56l	Bacteria	Firmicutes	Clostridia	Peptostreptococcales-Tissierellales	Peptostreptococcaceae	Paraclostridium
ASV_973_6mg	Bacteria	Bacteroidota	Bacteroidia	Bacteroidales	Bacteroidaceae	Bacteroides
ASV_99q_i62	Bacteria	Fusobacteriota	Fusobacteriia	Fusobacteriales	Fusobacteriaceae	Fusobacterium
ASV_9ec_9n4	Bacteria	Proteobacteria	Gammaproteobacteria	Enterobacterales	Enterobacteriaceae	Escherichia-Shigella
ASV_9fd_n8s	Bacteria	Bacteroidota	Bacteroidia	Bacteroidales	Bacteroidaceae	Bacteroides
ASV_9gb_y7g	Bacteria	Proteobacteria	Gammaproteobacteria	Salinisphaerales	Solimonadaceae	Nevskia
ASV_9hn_cs0	Bacteria	Proteobacteria	Gammaproteobacteria	Enterobacterales	Succinivibrionaceae	Anaerobiospirillum
ASV_9kg_1o1	Bacteria	Firmicutes	Clostridia	Oscillospirales	Butyricicoccaceae	Butyricicoccus
ASV_9l8_92s	Bacteria	Firmicutes	Clostridia	Lachnospirales	Lachnospiraceae	Dorea
ASV_9ly_uj4	Bacteria	Fusobacteriota	Fusobacteriia	Fusobacteriales	Fusobacteriaceae	Fusobacterium
ASV_9o6_5rk	Bacteria	Firmicutes	Bacilli	Erysipelotrichales	Erysipelotrichaceae	Turicibacter
ASV_9op_mpl	Bacteria	Proteobacteria	Gammaproteobacteria	Enterobacterales	Enterobacteriaceae	Plesiomonas
ASV_9qh_mqf	Bacteria	Firmicutes	Bacilli	Erysipelotrichales	Erysipelatoclostridiaceae	Erysipelatoclostridium
ASV_9rz_k70	Bacteria	Firmicutes	Bacilli	Erysipelotrichales	Erysipelotrichaceae	Allobaculum
ASV_9vr_x38	Bacteria	Firmicutes	Bacilli	Lactobacillales	Streptococcaceae	Streptococcus
ASV_9zk_bqr	Bacteria	Proteobacteria	Gammaproteobacteria	Enterobacterales	Enterobacteriaceae
ASV_a7b_8wt	Bacteria	Firmicutes	Bacilli	Erysipelotrichales	Erysipelatoclostridiaceae	Erysipelatoclostridium
ASV_a8l_t9a	Bacteria	Actinobacteriota	Actinobacteria	Bifidobacteriales	Bifidobacteriaceae	Bifidobacterium
ASV_aab_kfv	Bacteria	Firmicutes	Bacilli	Erysipelotrichales	Erysipelotrichaceae	[Anaerorhabdus] furcosa group
ASV_abg_xbi	Bacteria	Fusobacteriota	Fusobacteriia	Fusobacteriales	Fusobacteriaceae	Fusobacterium
ASV_adv_3dm	Bacteria	Fusobacteriota	Fusobacteriia	Fusobacteriales	Fusobacteriaceae	Fusobacterium
ASV_ae2_i8s	Bacteria	Firmicutes	Negativicutes	Veillonellales-Selenomonadales	Veillonellaceae
ASV_aei_o3q	Bacteria	Actinobacteriota	Actinobacteria	Micrococcales	Micrococcaceae	Rothia
ASV_ai0_gk5	Bacteria	Bacteroidota	Bacteroidia	Bacteroidales	Bacteroidaceae	Bacteroides
ASV_apr_bbv	Bacteria	Firmicutes	Negativicutes	Veillonellales-Selenomonadales	Selenomonadaceae	Megamonas
ASV_ark_7ln	Bacteria	Firmicutes	Bacilli	Lactobacillales	Streptococcaceae	Streptococcus
ASV_atk_3cp	Bacteria	Bacteroidota	Bacteroidia	Bacteroidales	Bacteroidaceae	Bacteroides
ASV_avo_6qn	Bacteria	Firmicutes	Clostridia	Clostridiales	Clostridiaceae	Clostridium sensu stricto 1
ASV_avq_uvm	Bacteria	Firmicutes	Bacilli	Erysipelotrichales	Erysipelotrichaceae	Faecalitalea
ASV_axp_gtf	Bacteria	Actinobacteriota	Coriobacteriia	Coriobacteriales	Eggerthellaceae	Eggerthella
ASV_b2b_2fz	Bacteria	Firmicutes	Negativicutes	Veillonellales-Selenomonadales	Selenomonadaceae	Megamonas
ASV_b4e_vu3	Bacteria	Firmicutes	Clostridia	Oscillospirales	Butyricicoccaceae	Butyricicoccus
ASV_b7f_23x	Bacteria	Campylobacterota	Campylobacteria	Campylobacterales	Helicobacteraceae	Helicobacter
ASV_bba_nwz	Bacteria	Firmicutes	Clostridia	Clostridiales	Clostridiaceae	Clostridium sensu stricto 1
ASV_bf1_dyc	Bacteria	Firmicutes	Clostridia	Peptostreptococcales-Tissierellales	Peptostreptococcaceae	Paeniclostridium
ASV_bg0_pb5	Bacteria	Firmicutes	Bacilli	Erysipelotrichales	Erysipelotrichaceae	Turicibacter
ASV_bha_6x5	Bacteria	Firmicutes	Clostridia	Lachnospirales	Lachnospiraceae	Blautia
ASV_bpw_1uh	Bacteria	Fusobacteriota	Fusobacteriia	Fusobacteriales	Fusobacteriaceae	Fusobacterium
ASV_bq4_psn	Bacteria	Bacteroidota	Bacteroidia	Bacteroidales	Bacteroidaceae	Bacteroides
ASV_bqv_c8g	Bacteria	Firmicutes	Clostridia	Oscillospirales	Oscillospiraceae	Intestinimonas
ASV_brv_i04	Bacteria	Bacteroidota	Bacteroidia	Bacteroidales	Bacteroidaceae	Bacteroides
ASV_bxl_0tq	Bacteria	Fusobacteriota	Fusobacteriia	Fusobacteriales	Fusobacteriaceae	Fusobacterium
ASV_bxq_56x	Bacteria	Proteobacteria	Gammaproteobacteria	Enterobacterales	Enterobacteriaceae	Aquamonas
ASV_c07_vnh	Bacteria	Proteobacteria	Gammaproteobacteria	Enterobacterales	Enterobacteriaceae	Klebsiella
ASV_c5s_ny2	Bacteria	Firmicutes	Negativicutes	Acidaminococcales	Acidaminococcaceae	Phascolarctobacterium
ASV_c67_z05	Bacteria	Bacteroidota	Bacteroidia	Bacteroidales	Prevotellaceae	Prevotellaceae UCG-001
ASV_c7m_ikg	Bacteria	Firmicutes	Clostridia	Lachnospirales	Lachnospiraceae	Tyzzerella
ASV_c9b_819	Bacteria	Actinobacteriota	Actinobacteria	Corynebacteriales	Corynebacteriaceae	Lawsonella
ASV_cdr_ak8	Bacteria	Firmicutes	Bacilli	RF39
ASV_chq_ac1	Bacteria	Fusobacteriota	Fusobacteriia	Fusobacteriales	Fusobacteriaceae
ASV_cip_spx	Bacteria	Bacteroidota	Bacteroidia	Bacteroidales	Muribaculaceae
ASV_cjg_6rl	Bacteria	Firmicutes	Clostridia	Lachnospirales	Lachnospiraceae	[Ruminococcus] torques group
ASV_cl4_er4	Bacteria	Bacteroidota	Bacteroidia	Bacteroidales	Tannerellaceae	Parabacteroides
ASV_cpe_1wi	Bacteria	Firmicutes	Clostridia	Lachnospirales	Lachnospiraceae	Lachnospiraceae UCG-004
ASV_csk_2sx	Bacteria	Firmicutes	Bacilli	Lactobacillales	Streptococcaceae	Streptococcus
ASV_cv2_abf	Bacteria	Firmicutes	Clostridia	Oscillospirales	Oscillospiraceae	Oscillibacter
ASV_cxp_z5p	Bacteria	Firmicutes	Clostridia	Oscillospirales	Oscillospiraceae	UCG-005
ASV_cy0_f46	Bacteria	Proteobacteria	Gammaproteobacteria	Burkholderiales	Sutterellaceae	Parasutterella
ASV_cy4_do7	Bacteria	Firmicutes	Negativicutes	Acidaminococcales	Acidaminococcaceae	Phascolarctobacterium
ASV_d1l_76o	Bacteria	Actinobacteriota	Actinobacteria	Actinomycetales	Actinomycetaceae	Actinomyces
ASV_d2c_0l5	Bacteria	Fusobacteriota	Fusobacteriia	Fusobacteriales	Fusobacteriaceae	Fusobacterium
ASV_d3v_xrh	Bacteria	Firmicutes	Clostridia	Peptostreptococcales-Tissierellales	Peptostreptococcaceae	Paeniclostridium
ASV_d4o_0og	Bacteria	Firmicutes	Clostridia	Oscillospirales	Butyricicoccaceae	Butyricicoccus
ASV_d4s_800	Bacteria	Firmicutes	Clostridia	Lachnospirales	Lachnospiraceae	Tuzzerella
ASV_d6y_i0c	Bacteria	Proteobacteria	Gammaproteobacteria	Enterobacterales	Enterobacteriaceae	Escherichia-Shigella
ASV_d7y_tj0	Bacteria	Bacteroidota	Bacteroidia	Bacteroidales	Bacteroidaceae	Bacteroides
ASV_d8q_juf	Bacteria	Firmicutes	Clostridia	Clostridiales	Clostridiaceae
ASV_d9m_fvg	Bacteria	Bacteroidota	Bacteroidia	Bacteroidales	Bacteroidaceae	Bacteroides
ASV_dby_i5a	Bacteria	Proteobacteria	Gammaproteobacteria	Burkholderiales	Sutterellaceae	Sutterella
ASV_dcf_eue	Bacteria	Bacteroidota	Bacteroidia	Bacteroidales	Tannerellaceae	Parabacteroides
ASV_dgd_hzo	Bacteria	Firmicutes	Clostridia	Oscillospirales	Ruminococcaceae	Incertae Sedis
ASV_dh8_gvx	Bacteria	Bacteroidota	Bacteroidia	Bacteroidales	Bacteroidaceae	Bacteroides
ASV_djk_jh7	Bacteria	Fusobacteriota	Fusobacteriia	Fusobacteriales	Fusobacteriaceae	Fusobacterium
ASV_dp4_v12	Bacteria	Firmicutes	Clostridia	Clostridiales	Clostridiaceae	Clostridium sensu stricto 1
ASV_dqv_65i	Bacteria	Firmicutes	Clostridia	Oscillospirales	Ruminococcaceae	Phocea
ASV_dxn_i2u	Bacteria	Firmicutes	Clostridia	Lachnospirales	Lachnospiraceae
ASV_e1b_kcg	Bacteria	Firmicutes	Clostridia	Peptostreptococcales-Tissierellales	Peptostreptococcaceae	Peptoclostridium
ASV_e2p_jff	Bacteria	Bacteroidota	Bacteroidia	Bacteroidales	Bacteroidaceae	Bacteroides
ASV_e4g_dha	Bacteria	Fusobacteriota	Fusobacteriia	Fusobacteriales	Fusobacteriaceae	Fusobacterium
ASV_e73_l18	Bacteria	Bacteroidota	Bacteroidia	Bacteroidales	Prevotellaceae	Alloprevotella
ASV_e9e_cr1	Bacteria	Firmicutes	Bacilli	Erysipelotrichales	Erysipelatoclostridiaceae	Catenibacterium
ASV_ea9_fnn	Bacteria	Bacteroidota	Bacteroidia	Bacteroidales	Prevotellaceae	Prevotella_9
ASV_ebh_l05	Bacteria	Firmicutes	Negativicutes	Veillonellales-Selenomonadales	Veillonellaceae	Veillonella
ASV_edn_ims	Bacteria	Firmicutes	Clostridia	Lachnospirales	Lachnospiraceae	Tyzzerella
ASV_efa_eln	Bacteria	Firmicutes	Bacilli	Erysipelotrichales	Erysipelotrichaceae	Faecalitalea
ASV_ehc_ssg	Bacteria	Firmicutes	Bacilli	Lactobacillales	Listeriaceae	Brochothrix
ASV_ej3_m4i	Bacteria	Firmicutes	Clostridia	Clostridiales	Clostridiaceae	Clostridium sensu stricto 1
ASV_ejw_h9p	Bacteria	Proteobacteria	Gammaproteobacteria	Burkholderiales	Oxalobacteraceae	Massilia
ASV_ek3_y1g	Bacteria	Firmicutes	Bacilli	Lactobacillales	Streptococcaceae	Streptococcus
ASV_eop_qfe	Bacteria	Firmicutes	Clostridia	Clostridiales	Clostridiaceae	Clostridium sensu stricto 1
ASV_f24_5n1	Bacteria	Firmicutes	Clostridia	Lachnospirales	Lachnospiraceae	[Ruminococcus] torques group
ASV_f3m_efv	Bacteria	Bacteroidota	Bacteroidia	Bacteroidales	Bacteroidaceae	Bacteroides
ASV_f64_ea1	Bacteria	Firmicutes	Clostridia	Clostridiales	Clostridiaceae	Clostridium sensu stricto 1
ASV_f6b_kt1	Bacteria	Firmicutes	Bacilli	Erysipelotrichales	Erysipelotrichaceae
ASV_f8g_hsy	Bacteria	Proteobacteria	Gammaproteobacteria	Pseudomonadales	Moraxellaceae	Acinetobacter
ASV_faa_29s	Bacteria	Firmicutes	Clostridia	Oscillospirales	Ruminococcaceae	Fournierella
ASV_faa_t5d	Bacteria	Patescibacteria	Saccharimonadia	Saccharimonadales
ASV_fbt_hbw	Bacteria	Bacteroidota	Bacteroidia	Bacteroidales	Bacteroidaceae	Bacteroides
ASV_fe1_r2j	Bacteria	Firmicutes	Clostridia	Clostridiales	Clostridiaceae	Clostridium sensu stricto 1
ASV_fea_4pb	Bacteria	Firmicutes	Clostridia	Oscillospirales	Butyricicoccaceae	Butyricicoccus
ASV_fkb_6h2	Bacteria	Proteobacteria	Gammaproteobacteria	Enterobacterales	Enterobacteriaceae	Aquamonas
ASV_fkr_pw4	Bacteria	Bacteroidota	Bacteroidia	Bacteroidales	Tannerellaceae	Parabacteroides
ASV_ft7_944	Bacteria	Firmicutes	Clostridia	Lachnospirales	Lachnospiraceae	Blautia
ASV_fua_rfp	Bacteria	Firmicutes	Clostridia	Lachnospirales	Lachnospiraceae	Anaerostipes
ASV_fvn_8lr	Bacteria	Bacteroidota	Bacteroidia	Bacteroidales	Bacteroidaceae	Bacteroides
ASV_fwb_r1i	Bacteria	Bacteroidota	Bacteroidia	Bacteroidales	Prevotellaceae	Alloprevotella
ASV_fy1_jxu	Bacteria	Firmicutes	Clostridia	Peptostreptococcales-Tissierellales	Anaerovoracaceae	[Eubacterium] saphenum group
ASV_g17_40o	Bacteria	Bacteroidota	Bacteroidia	Bacteroidales	Muribaculaceae
ASV_g1t_iba	Bacteria	Bacteroidota	Bacteroidia	Bacteroidales	Bacteroidaceae	Bacteroides
ASV_g21_bre	Bacteria	Firmicutes	Clostridia	Clostridiales	Clostridiaceae	Candidatus Arthromitus
ASV_g5k_xab	Bacteria	Firmicutes	Clostridia	Lachnospirales	Lachnospiraceae	Blautia
ASV_g69_gh7	Bacteria	Firmicutes	Clostridia	Lachnospirales	Lachnospiraceae	Blautia
ASV_g9j_wv9	Bacteria	Firmicutes	Clostridia	Lachnospirales	Lachnospiraceae
ASV_gf3_a8v	Bacteria	Firmicutes	Negativicutes	Veillonellales-Selenomonadales	Selenomonadaceae	Megamonas
ASV_gfe_gas	Bacteria	Firmicutes	Clostridia
ASV_gfj_673	Bacteria	Bacteroidota	Bacteroidia	Bacteroidales	Prevotellaceae	Alloprevotella
ASV_gnk_i3z	Bacteria	Firmicutes	Clostridia	Lachnospirales	Lachnospiraceae	Lachnoclostridium
ASV_gns_1ga	Bacteria	Fusobacteriota	Fusobacteriia	Fusobacteriales	Fusobacteriaceae	Fusobacterium
ASV_grv_h2t	Bacteria	Bacteroidota	Bacteroidia	Bacteroidales	Bacteroidaceae	Bacteroides
ASV_gvi_4ji	Bacteria	Bacteroidota	Bacteroidia	Bacteroidales	Prevotellaceae	Prevotella_9
ASV_gy1_b7k	Bacteria	Firmicutes	Clostridia	Peptostreptococcales-Tissierellales	Peptostreptococcaceae
ASV_gzj_nyo	Bacteria	Firmicutes	Clostridia	Lachnospirales	Lachnospiraceae	[Ruminococcus] gnavus group
ASV_h2l_swu	Bacteria	Fusobacteriota	Fusobacteriia	Fusobacteriales	Fusobacteriaceae	Fusobacterium
ASV_h50_drt	Bacteria	Firmicutes	Clostridia	Lachnospirales	Lachnospiraceae
ASV_h8t_5cq	Bacteria	Proteobacteria	Gammaproteobacteria	Burkholderiales	Oxalobacteraceae	Janthinobacterium
ASV_hdl_uqr	Bacteria	Actinobacteriota	Coriobacteriia	Coriobacteriales	Coriobacteriaceae	Collinsella
ASV_hgp_7pc	Bacteria	Bacteroidota	Bacteroidia	Bacteroidales	Prevotellaceae	Alloprevotella
ASV_hi0_uya	Bacteria	Proteobacteria	Gammaproteobacteria	Enterobacterales	Enterobacteriaceae
ASV_hje_o7v	Bacteria	Firmicutes	Bacilli	Lactobacillales	Streptococcaceae	Lactococcus
ASV_hki_2ow	Bacteria	Firmicutes	Clostridia	Lachnospirales	Lachnospiraceae	Anaerostignum
ASV_hll_1bv	Bacteria	Bacteroidota	Bacteroidia	Bacteroidales	Bacteroidaceae	Bacteroides
ASV_hqn_hdv	Bacteria	Firmicutes	Negativicutes	Veillonellales-Selenomonadales	Veillonellaceae	Veillonella
ASV_hrg_6m5	Bacteria	Bacteroidota	Bacteroidia	Bacteroidales	Prevotellaceae	Alloprevotella
ASV_ht6_8a0	Bacteria	Firmicutes	Clostridia	Lachnospirales	Lachnospiraceae	Anaerostipes
ASV_htz_zck	Bacteria	Bacteroidota	Bacteroidia	Bacteroidales	Prevotellaceae
ASV_huz_23b	Bacteria	Firmicutes	Bacilli	Mycoplasmatales	Mycoplasmataceae	Mycoplasma
ASV_hvi_vw8	Bacteria	Firmicutes	Negativicutes	Acidaminococcales	Acidaminococcaceae	Phascolarctobacterium
ASV_hzr_4ks	Bacteria	Firmicutes	Negativicutes	Veillonellales-Selenomonadales	Selenomonadaceae	Megamonas
ASV_i2f_ai2	Bacteria	Firmicutes	Clostridia	Oscillospirales	Ruminococcaceae
ASV_i2i_uj7	Bacteria	Firmicutes	Clostridia	Clostridiales	Clostridiaceae	Clostridium sensu stricto 1
ASV_i6b_13f	Bacteria	Firmicutes	Negativicutes	Veillonellales-Selenomonadales	Selenomonadaceae
ASV_i6s_5t4	Bacteria	Bacteroidota	Bacteroidia	Bacteroidales	Bacteroidaceae	Bacteroides
ASV_i7i_2ki	Bacteria	Campylobacterota	Campylobacteria	Campylobacterales	Campylobacteraceae	Campylobacter
ASV_i9c_t72	Bacteria	Campylobacterota	Campylobacteria	Campylobacterales	Campylobacteraceae	Campylobacter
ASV_i9m_93p	Bacteria	Firmicutes	Clostridia	Clostridiales	Clostridiaceae	Clostridium sensu stricto 1
ASV_id7_xnt	Bacteria	Bacteroidota	Bacteroidia	Bacteroidales	Bacteroidaceae	Bacteroides
ASV_ifo_ei6	Bacteria	Firmicutes	Clostridia	Lachnospirales	Lachnospiraceae	[Ruminococcus] torques group
ASV_ift_pej	Bacteria	Firmicutes	Clostridia	Peptostreptococcales-Tissierellales	Peptostreptococcaceae	Terrisporobacter
ASV_ipn_zns	Bacteria	Fusobacteriota	Fusobacteriia	Fusobacteriales	Fusobacteriaceae	Fusobacterium
ASV_iq4_8xq	Bacteria	Firmicutes	Clostridia	Oscillospirales	Oscillospiraceae	Colidextribacter
ASV_itn_y1d	Bacteria	Campylobacterota	Campylobacteria	Campylobacterales	Helicobacteraceae	Helicobacter
ASV_itx_27p	Bacteria	Firmicutes	Clostridia	Lachnospirales	Lachnospiraceae
ASV_ivg_que	Bacteria	Actinobacteriota	Coriobacteriia	Coriobacteriales	Eggerthellaceae	Slackia
ASV_iwy_rb0	Bacteria	Actinobacteriota	Actinobacteria	Bifidobacteriales	Bifidobacteriaceae	Bifidobacterium
ASV_j2h_9tk	Bacteria	Firmicutes	Clostridia	Oscillospirales	Oscillospiraceae	Flavonifractor
ASV_j6y_1my	Bacteria	Firmicutes	Clostridia	Christensenellales	Christensenellaceae	Christensenellaceae R-7 group
ASV_j9a_3p7	Bacteria	Firmicutes	Bacilli	Lactobacillales	Streptococcaceae	Streptococcus
ASV_jc1_jv2	Bacteria	Actinobacteriota	Coriobacteriia	Coriobacteriales	Eggerthellaceae	Slackia
ASV_jgg_cjw	Bacteria	Firmicutes	Clostridia	Peptostreptococcales-Tissierellales	Peptostreptococcaceae	[Eubacterium] tenue group
ASV_jh4_3s5	Bacteria	Bacteroidota	Bacteroidia	Bacteroidales	Bacteroidaceae	Bacteroides
ASV_jmh_is6	Bacteria	Proteobacteria	Gammaproteobacteria	Enterobacterales	Enterobacteriaceae	Escherichia-Shigella
ASV_jmh_v06	Bacteria	Firmicutes	Clostridia	Clostridia UCG-014
ASV_jrz_s0i	Bacteria	Fusobacteriota	Fusobacteriia	Fusobacteriales	Fusobacteriaceae	Fusobacterium
ASV_jvf_hco	Bacteria	Bacteroidota	Bacteroidia	Bacteroidales	Bacteroidaceae	Bacteroides
ASV_jvr_jah	Bacteria	Bacteroidota	Bacteroidia	Bacteroidales	Muribaculaceae
ASV_jzi_53v	Bacteria	Fusobacteriota	Fusobacteriia	Fusobacteriales	Fusobacteriaceae	Fusobacterium
ASV_k3o_39a	Bacteria	Proteobacteria	Alphaproteobacteria	Rhizobiales	Beijerinckiaceae	Methylobacterium-Methylorubrum
ASV_k7p_f2s	Bacteria	Actinobacteriota	Coriobacteriia	Coriobacteriales	Coriobacteriaceae	Collinsella
ASV_kb9_nfg	Bacteria	Proteobacteria	Gammaproteobacteria	Enterobacterales	Enterobacteriaceae	Plesiomonas
ASV_kcz_tee	Bacteria	Bacteroidota	Bacteroidia	Bacteroidales	Bacteroidaceae	Bacteroides
ASV_kkw_9y7	Bacteria	Firmicutes	Clostridia	Lachnospirales	Lachnospiraceae	Lachnoclostridium
ASV_kq8_ruk	Bacteria	Firmicutes	Clostridia	Clostridiales	Clostridiaceae	Clostridium sensu stricto 1
ASV_kuf_ra9	Bacteria	Firmicutes	Negativicutes	Veillonellales-Selenomonadales	Veillonellaceae	Megasphaera
ASV_l2c_318	Bacteria	Firmicutes	Bacilli	Lactobacillales	Lactobacillaceae	HT002
ASV_l4d_8vx	Bacteria	Firmicutes	Clostridia	Lachnospirales	Lachnospiraceae	Blautia
ASV_l4q_3qv	Bacteria	Firmicutes	Bacilli	Lactobacillales	Streptococcaceae	Streptococcus
ASV_l95_7c0	Bacteria	Firmicutes	Clostridia	Lachnospirales	Lachnospiraceae
ASV_l9l_71t	Bacteria	Actinobacteriota	Actinobacteria	Corynebacteriales	Nocardiaceae	Rhodococcus
ASV_lc7_vt1	Bacteria	Firmicutes	Bacilli	Erysipelotrichales	Erysipelatoclostridiaceae	Erysipelatoclostridium
ASV_lcx_oby	Bacteria	Proteobacteria	Gammaproteobacteria	Burkholderiales	Sutterellaceae	Sutterella
ASV_lfw_zn3	Bacteria	Bacteroidota	Bacteroidia	Bacteroidales	Bacteroidaceae	Bacteroides
ASV_llc_msh	Bacteria	Cyanobacteria	Cyanobacteriia	Chloroplast
ASV_los_wos	Bacteria	Campylobacterota	Campylobacteria	Campylobacterales	Campylobacteraceae	Campylobacter
ASV_lr2_hgm	Bacteria	Firmicutes	Clostridia	Peptostreptococcales-Tissierellales	Family XI	Parvimonas
ASV_lr5_c09	Bacteria	Firmicutes	Clostridia	Oscillospirales	Oscillospiraceae	Oscillibacter
ASV_lrp_c6v	Bacteria	Firmicutes	Clostridia	Lachnospirales	Lachnospiraceae	Howardella
ASV_lrw_4ra	Bacteria	Firmicutes	Bacilli	Lactobacillales	Streptococcaceae	Streptococcus
ASV_lxd_v7s	Bacteria	Firmicutes	Bacilli	Erysipelotrichales	Erysipelotrichaceae	Faecalitalea
ASV_lzh_5bt	Bacteria	Verrucomicrobiota	Verrucomicrobiae	Verrucomicrobiales	Rubritaleaceae	Luteolibacter
ASV_m18_saa	Bacteria	Bacteroidota	Bacteroidia	Bacteroidales	Bacteroidaceae	Bacteroides
ASV_m2e_9ub	Bacteria	Firmicutes	Clostridia	Lachnospirales	Lachnospiraceae	Anaerosporobacter
ASV_m2p_mdt	Bacteria	Proteobacteria	Alphaproteobacteria	Sphingomonadales	Sphingomonadaceae	Sphingomonas
ASV_m7w_ejn	Bacteria	Firmicutes	Clostridia	Lachnospirales	Lachnospiraceae	Blautia
ASV_maz_jp9	Bacteria	Firmicutes	Bacilli	Lactobacillales	Streptococcaceae	Streptococcus
ASV_me1_nwn	Bacteria	Firmicutes	Clostridia	Lachnospirales	Lachnospiraceae
ASV_ml4_f5r	Bacteria	Fusobacteriota	Fusobacteriia	Fusobacteriales	Fusobacteriaceae
ASV_mqu_k7s	Bacteria	Firmicutes	Clostridia	Lachnospirales	Lachnospiraceae	Blautia
ASV_mqw_lob	Bacteria	Proteobacteria	Gammaproteobacteria	Enterobacterales	Succinivibrionaceae	Succinivibrio
ASV_msh_acb	Bacteria	Bacteroidota	Bacteroidia	Bacteroidales	Bacteroidaceae	Bacteroides
ASV_mvg_rv1	Bacteria	Firmicutes	Clostridia	Lachnospirales	Lachnospiraceae	[Ruminococcus] torques group
ASV_mvj_lln	Bacteria	Firmicutes	Clostridia	Lachnospirales	Lachnospiraceae	[Ruminococcus] gnavus group
ASV_mxd_7vd	Bacteria	Firmicutes	Clostridia	Clostridiales	Clostridiaceae	Clostridium sensu stricto 1
ASV_mxd_g2k	Bacteria	Proteobacteria	Gammaproteobacteria	Burkholderiales	Sutterellaceae	Sutterella
ASV_my8_gbm	Bacteria	Actinobacteriota	Actinobacteria	Bifidobacteriales	Bifidobacteriaceae	Bifidobacterium
ASV_mzc_00m	Bacteria	Proteobacteria	Gammaproteobacteria	Pseudomonadales	Pseudomonadaceae	Pseudomonas
ASV_n8d_ahi	Bacteria	Firmicutes	Negativicutes	Acidaminococcales	Acidaminococcaceae	Phascolarctobacterium
ASV_nb9_8tx	Bacteria	Firmicutes	Clostridia	Peptostreptococcales-Tissierellales	Peptostreptococcaceae	Romboutsia
ASV_nbp_iei	Bacteria	Campylobacterota	Campylobacteria	Campylobacterales	Campylobacteraceae	Campylobacter
ASV_nbq_a9d	Bacteria	Firmicutes	Clostridia	Oscillospirales	Ruminococcaceae	Negativibacillus
ASV_ndw_quk	Bacteria	Chloroflexi	Anaerolineae	Anaerolineales	Anaerolineaceae	Flexilinea
ASV_nfa_h5j	Bacteria	Actinobacteriota	Coriobacteriia	Coriobacteriales	Atopobiaceae	Olsenella
ASV_nh4_e38	Bacteria	Bacteroidota	Bacteroidia	Bacteroidales	Bacteroidaceae	Bacteroides
ASV_ni3_yrf	Bacteria	Bacteroidota	Bacteroidia	Bacteroidales	Bacteroidaceae	Bacteroides
ASV_njn_01y	Bacteria	Firmicutes	Clostridia	Oscillospirales	Ruminococcaceae	Faecalibacterium
ASV_no7_mqs	Bacteria	Firmicutes	Clostridia	Oscillospirales	Ruminococcaceae	Faecalibacterium
ASV_nqo_d71	Bacteria	Bacteroidota	Bacteroidia	Bacteroidales
ASV_nrp_w5i	Bacteria	Firmicutes	Bacilli	Lactobacillales	Carnobacteriaceae	Carnobacterium
ASV_nss_ozu	Bacteria	Firmicutes	Bacilli	RF39
ASV_ntc_ur1	Bacteria	Firmicutes	Clostridia	Clostridiales	Clostridiaceae	Clostridium sensu stricto 1
ASV_nvu_ec1	Bacteria	Bacteroidota	Bacteroidia	Bacteroidales	Bacteroidaceae	Bacteroides
ASV_o6q_osc	Bacteria	Bacteroidota	Bacteroidia	Bacteroidales	Bacteroidaceae	Bacteroides
ASV_o70_a47	Bacteria	Proteobacteria	Gammaproteobacteria	Enterobacterales	Enterobacteriaceae
ASV_o78_u9s	Bacteria	Fusobacteriota	Fusobacteriia	Fusobacteriales	Fusobacteriaceae	Fusobacterium
ASV_o87_8e7	Bacteria	Firmicutes	Bacilli	Erysipelotrichales	Erysipelatoclostridiaceae	Catenibacterium
ASV_oad_c15	Bacteria	Firmicutes	Clostridia	Lachnospirales	Lachnospiraceae	[Ruminococcus] gnavus group
ASV_oc5_e6m	Bacteria	Campylobacterota	Campylobacteria	Campylobacterales	Helicobacteraceae	Helicobacter
ASV_ogo_99a	Bacteria	Firmicutes	Clostridia	Lachnospirales	Lachnospiraceae	Lachnoclostridium
ASV_ogw_d9z	Bacteria	Bacteroidota	Bacteroidia	Bacteroidales
ASV_oi5_fes	Bacteria	Bacteroidota	Bacteroidia	Bacteroidales	Prevotellaceae	Alloprevotella
ASV_ojf_n2l	Bacteria	Firmicutes	Negativicutes	Acidaminococcales	Acidaminococcaceae	Phascolarctobacterium
ASV_ojj_991	Bacteria	Firmicutes	Clostridia	Lachnospirales	Lachnospiraceae	Lachnospiraceae NK4A136 group
ASV_ok3_xc6	Bacteria	Firmicutes	Bacilli	Lactobacillales	Streptococcaceae	Streptococcus
ASV_ol6_jp6	Bacteria	Actinobacteriota	Actinobacteria	Euzebyales	Euzebyaceae
ASV_ono_o12	Bacteria	Firmicutes	Clostridia	Lachnospirales	Lachnospiraceae	Lachnoclostridium
ASV_oq2_f2t	Bacteria	Actinobacteriota	Coriobacteriia	Coriobacteriales	Coriobacteriaceae
ASV_oqr_97q	Bacteria	Desulfobacterota	Desulfovibrionia	Desulfovibrionales	Desulfovibrionaceae	Desulfovibrio
ASV_org_5wa	Bacteria	Fusobacteriota	Fusobacteriia	Fusobacteriales	Fusobacteriaceae	Fusobacterium
ASV_ors_5bf	Bacteria	Proteobacteria	Gammaproteobacteria	Enterobacterales	Enterobacteriaceae
ASV_osq_pdk	Bacteria	Firmicutes	Clostridia	Lachnospirales	Lachnospiraceae	[Ruminococcus] gauvreauii group
ASV_p2f_btm	Bacteria	Actinobacteriota	Coriobacteriia	Coriobacteriales	Coriobacteriaceae	Collinsella
ASV_p4g_7ql	Bacteria	Firmicutes	Bacilli	Lactobacillales	Streptococcaceae	Streptococcus
ASV_p5p_bvd	Bacteria	Firmicutes	Clostridia	Clostridia UCG-014
ASV_p60_jzc	Bacteria	Firmicutes	Clostridia	Lachnospirales	Lachnospiraceae	Blautia
ASV_p6y_p3b	Bacteria	Firmicutes	Clostridia	Lachnospirales	Lachnospiraceae	Lachnospiraceae UCG-004
ASV_p9r_xbg	Bacteria	Firmicutes	Bacilli	Erysipelotrichales	Erysipelatoclostridiaceae	Erysipelatoclostridium
ASV_pa3_qx8	Bacteria	Firmicutes	Clostridia	Peptostreptococcales-Tissierellales	Peptostreptococcaceae	Romboutsia
ASV_pb5_d6b	Bacteria	Fusobacteriota	Fusobacteriia	Fusobacteriales	Fusobacteriaceae
ASV_pdo_lva	Bacteria	Fusobacteriota	Fusobacteriia	Fusobacteriales	Fusobacteriaceae	Cetobacterium
ASV_pdq_uad	Bacteria	Actinobacteriota	Actinobacteria	Actinomycetales	Actinomycetaceae	Actinomyces
ASV_phr_wvo	Bacteria	Firmicutes	Clostridia	Clostridiales	Clostridiaceae
ASV_plk_fe9	Bacteria	Firmicutes	Clostridia	Lachnospirales	Lachnospiraceae	Cellulosilyticum
ASV_plo_ycz	Bacteria	Firmicutes	Clostridia	Lachnospirales	Lachnospiraceae	[Ruminococcus] torques group
ASV_pm7_k0b	Bacteria	Firmicutes	Clostridia	Peptostreptococcales-Tissierellales	Peptostreptococcaceae	Peptoclostridium
ASV_pmr_r9u	Bacteria	Firmicutes	Clostridia	Lachnospirales	Lachnospiraceae	Lachnoclostridium
ASV_ppe_zy8	Bacteria	Firmicutes	Clostridia	Clostridiales	Clostridiaceae	Clostridium sensu stricto 1
ASV_pry_4ni	Bacteria	Firmicutes	Bacilli	Lactobacillales	Lactobacillaceae	Weissella
ASV_ps8_sd5	Bacteria	Bacteroidota	Bacteroidia	Bacteroidales	Bacteroidaceae	Bacteroides
ASV_pts_f16	Bacteria	Fusobacteriota	Fusobacteriia	Fusobacteriales	Fusobacteriaceae	Fusobacterium
ASV_pwc_dzt	Bacteria	Verrucomicrobiota	Verrucomicrobiae	Verrucomicrobiales	Akkermansiaceae	Akkermansia
ASV_pwz_m7d	Bacteria	Proteobacteria	Alphaproteobacteria	Sphingomonadales	Sphingomonadaceae	Sphingomonas
ASV_pxr_bwq	Bacteria	Firmicutes	Negativicutes	Veillonellales-Selenomonadales	Selenomonadaceae	Megamonas
ASV_pz6_vvj	Bacteria	Actinobacteriota	Coriobacteriia	Coriobacteriales	Coriobacteriaceae	Collinsella
ASV_q1e_51l	Bacteria	Firmicutes	Clostridia	Peptostreptococcales-Tissierellales	Peptostreptococcaceae	Peptoclostridium
ASV_q3i_efk	Bacteria	Firmicutes	Clostridia	Lachnospirales	Lachnospiraceae	Blautia
ASV_q54_dc3	Bacteria	Bacteroidota	Bacteroidia	Bacteroidales	Prevotellaceae	Alloprevotella
ASV_q78_285	Bacteria	Bacteroidota	Bacteroidia	Bacteroidales	Prevotellaceae	Prevotella_9
ASV_q7y_43h	Bacteria	Bacteroidota	Bacteroidia	Bacteroidales	Bacteroidaceae	Bacteroides
ASV_q95_nil	Bacteria	Fusobacteriota	Fusobacteriia	Fusobacteriales	Fusobacteriaceae	Fusobacterium
ASV_qev_jf8	Bacteria	Firmicutes	Clostridia	Oscillospirales	Ruminococcaceae
ASV_qf0_lq7	Bacteria	Firmicutes	Clostridia	Lachnospirales	Lachnospiraceae	Lachnospira
ASV_qff_9kq	Bacteria	Firmicutes	Bacilli	Erysipelotrichales	Erysipelotrichaceae	Turicibacter
ASV_qim_52j	Bacteria	Firmicutes	Bacilli	Lactobacillales	Streptococcaceae	Streptococcus
ASV_qj1_rev	Bacteria	Desulfobacterota	Desulfovibrionia	Desulfovibrionales	Desulfovibrionaceae	Desulfovibrio
ASV_qjj_qlf	Bacteria	Firmicutes	Clostridia	Oscillospirales	Ruminococcaceae
ASV_qkx_9lr	Bacteria	Firmicutes	Bacilli	Staphylococcales	Gemellaceae	Gemella
ASV_qnc_gl3	Bacteria	Bacteroidota	Bacteroidia	Bacteroidales	Bacteroidaceae	Bacteroides
ASV_qng_6bs	Bacteria	Bacteroidota	Bacteroidia	Bacteroidales	Bacteroidaceae	Bacteroides
ASV_qp0_t2q	Bacteria	Proteobacteria	Alphaproteobacteria	Rickettsiales	Mitochondria
ASV_qrj_b7y	Bacteria	Firmicutes	Clostridia	Lachnospirales	Lachnospiraceae	Blautia
ASV_qsu_2pn	Bacteria	Firmicutes	Clostridia	Peptostreptococcales-Tissierellales	Peptostreptococcaceae	Romboutsia
ASV_quy_c39	Bacteria	Proteobacteria	Gammaproteobacteria	Enterobacterales	Enterobacteriaceae	Aquamonas
ASV_qwa_h7y	Bacteria	Firmicutes	Bacilli	Lactobacillales	Streptococcaceae	Streptococcus
ASV_qy9_vlz	Bacteria	Firmicutes	Clostridia	Oscillospirales	Butyricicoccaceae	Butyricicoccus
ASV_qzd_als	Bacteria	Bacteroidota	Bacteroidia	Bacteroidales	Bacteroidaceae	Bacteroides
ASV_qzn_nxm	Bacteria	Firmicutes	Bacilli	Lactobacillales	Aerococcaceae
ASV_r2n_tmt	Bacteria	Actinobacteriota	Coriobacteriia	Coriobacteriales	Eggerthellaceae	Slackia
ASV_r4z_l7c	Bacteria	Bacteroidota	Bacteroidia	Bacteroidales	Prevotellaceae	Alloprevotella
ASV_r7q_o62	Bacteria	Firmicutes	Clostridia	Lachnospirales	Lachnospiraceae	Lachnospiraceae UCG-010
ASV_ree_u3q	Bacteria	Actinobacteriota	Coriobacteriia	Coriobacteriales	Coriobacteriaceae	Collinsella
ASV_rjm_5zn	Bacteria	Firmicutes	Clostridia	Peptostreptococcales-Tissierellales	Peptostreptococcaceae	Clostridioides
ASV_rjw_hvp	Bacteria	Firmicutes	Bacilli	Bacillales	Bacillaceae	Bacillus
ASV_rmo_2jb	Bacteria	Firmicutes	Clostridia	Lachnospirales	Lachnospiraceae	Blautia
ASV_rn0_hai	Bacteria	Fusobacteriota	Fusobacteriia	Fusobacteriales	Fusobacteriaceae	Fusobacterium
ASV_rnq_ian	Bacteria	Fusobacteriota	Fusobacteriia	Fusobacteriales	Fusobacteriaceae	Fusobacterium
ASV_rrh_f5t	Bacteria	Proteobacteria	Gammaproteobacteria	Burkholderiales	Sutterellaceae	Sutterella
ASV_rvv_1ji	Bacteria	Campylobacterota	Campylobacteria	Campylobacterales	Helicobacteraceae	Helicobacter
ASV_rwm_qf9	Bacteria	Fusobacteriota	Fusobacteriia	Fusobacteriales	Fusobacteriaceae
ASV_s40_0m6	Bacteria	Firmicutes	Clostridia	Lachnospirales	Lachnospiraceae	[Ruminococcus] gnavus group
ASV_s4j_rgd	Bacteria	Firmicutes	Bacilli	Lactobacillales	Streptococcaceae	Streptococcus
ASV_sa7_5sl	Bacteria	Firmicutes	Clostridia	Lachnospirales	Lachnospiraceae	Catenibacillus
ASV_sax_etg	Bacteria	Firmicutes	Clostridia	Lachnospirales	Lachnospiraceae	Tyzzerella
ASV_sdd_9s7	Bacteria	Firmicutes	Clostridia	Oscillospirales	Ruminococcaceae	Faecalibacterium
ASV_sdk_hrz	Bacteria	Firmicutes	Clostridia	Clostridiales	Clostridiaceae
ASV_si7_n1c	Bacteria	Bacteroidota	Bacteroidia	Bacteroidales	Bacteroidaceae	Bacteroides
ASV_sj5_ozq	Bacteria	Firmicutes	Clostridia	Clostridiales	Clostridiaceae	Clostridium sensu stricto 1
ASV_sjj_dba	Bacteria	Firmicutes	Clostridia	Clostridiales	Clostridiaceae	Clostridium sensu stricto 1
ASV_sma_i75	Bacteria	Firmicutes	Clostridia	Lachnospirales	Lachnospiraceae	[Ruminococcus] gnavus group
ASV_sq3_a0v	Bacteria	Firmicutes	Clostridia	Oscillospirales	Butyricicoccaceae
ASV_sxo_768	Bacteria	Firmicutes	Clostridia	Clostridiales	Clostridiaceae	Clostridium sensu stricto 1
ASV_t0n_rwf	Bacteria	Firmicutes	Clostridia	Lachnospirales	Lachnospiraceae	Lachnospiraceae UCG-010
ASV_t9v_12j	Bacteria	Fusobacteriota	Fusobacteriia	Fusobacteriales	Fusobacteriaceae	Fusobacterium
ASV_t9x_9a3	Bacteria	Firmicutes	Clostridia	Lachnospirales	Lachnospiraceae
ASV_ta8_i6h	Bacteria	Proteobacteria	Gammaproteobacteria	Enterobacterales	Pasteurellaceae	Frederiksenia
ASV_tcn_0rd	Bacteria	Firmicutes	Bacilli	Erysipelotrichales	Erysipelotrichaceae	Holdemania
ASV_td3_7z7	Bacteria	Fusobacteriota	Fusobacteriia	Fusobacteriales	Fusobacteriaceae	Fusobacterium
ASV_tdd_tpf	Bacteria	Proteobacteria	Gammaproteobacteria	Burkholderiales	Sutterellaceae	Parasutterella
ASV_ti6_sko	Bacteria	Bacteroidota	Bacteroidia	Bacteroidales	Bacteroidaceae	Bacteroides
ASV_tj7_w8e	Bacteria	Firmicutes	Bacilli	Lactobacillales	Streptococcaceae	Streptococcus
ASV_tk1_ewz	Bacteria	Bacteroidota	Bacteroidia	Bacteroidales	Bacteroidaceae	Bacteroides
ASV_tk7_g01	Bacteria	Firmicutes	Clostridia	Peptostreptococcales-Tissierellales	Peptostreptococcaceae	Peptoclostridium
ASV_tlf_wxd	Bacteria	Bacteroidota	Bacteroidia	Bacteroidales	Bacteroidaceae	Bacteroides
ASV_tml_ls9	Bacteria	Firmicutes	Negativicutes	Acidaminococcales	Acidaminococcaceae	Phascolarctobacterium
ASV_ttl_r1j	Bacteria	Proteobacteria	Gammaproteobacteria	Enterobacterales	Enterobacteriaceae	Escherichia-Shigella
ASV_tv6_c9g	Bacteria	Fusobacteriota	Fusobacteriia	Fusobacteriales	Fusobacteriaceae	Fusobacterium
ASV_twc_u0t	Bacteria	Proteobacteria	Gammaproteobacteria	Burkholderiales	Sutterellaceae	Sutterella
ASV_w8w_qy0	Bacteria	Proteobacteria	Gammaproteobacteria	Enterobacterales	Enterobacteriaceae	Escherichia-Shigella
ASV_z41_k9n	Bacteria	Actinobacteriota	Actinobacteria	Corynebacteriales	Corynebacteriaceae	Corynebacterium
